# Mapping neurotransmitter systems to the structural and functional organization of the human neocortex

**DOI:** 10.1101/2021.10.28.466336

**Authors:** Justine Y. Hansen, Golia Shafiei, Ross D. Markello, Kelly Smart, Sylvia M. L. Cox, Martin Nørgaard, Vincent Beliveau, Yanjun Wu, Jean-Dominique Gallezot, Étienne Aumont, Stijn Servaes, Stephanie G. Scala, Jonathan M. DuBois, Gabriel Wainstein, Gleb Bezgin, Thomas Funck, Taylor W. Schmitz, R. Nathan Spreng, Marian Galovic, Matthias J. Koepp, John S. Duncan, Jonathan P. Coles, Tim D. Fryer, Franklin I. Aigbirhio, Colm J. McGinnity, Alexander Hammers, Jean-Paul Soucy, Sylvain Baillet, Synthia Guimond, Jarmo Hietala, Marc-André Bédard, Marco Leyton, Eliane Kobayashi, Pedro Rosa-Neto, Melanie Ganz, Gitte M. Knudsen, Nicola Palomero-Gallagher, James M. Shine, Richard E. Carson, Lauri Tuominen, Alain Dagher, Bratislav Misic

## Abstract

Neurotransmitter receptors support the propagation of signals in the human brain. How receptor systems are situated within macroscale neuroanatomy and how they shape emergent function remains poorly understood, and there exists no comprehensive atlas of receptors. Here we collate positron emission tomography data from >1 200 healthy individuals to construct a whole-brain 3-D normative atlas of 19 receptors and transporters across 9 different neurotransmitter systems. We find that receptor profiles align with structural connectivity and mediate function, including neurophysiological oscillatory dynamics and resting state hemodynamic functional connectivity. Using the Neurosynth cognitive atlas, we uncover a topographic gradient of overlapping receptor distributions that separates extrinsic and intrinsic psychological processes. Finally, we find both expected and novel associations between receptor distributions and cortical thinning patterns across 13 disorders. We replicate all findings in an independently collected autoradiography dataset. This work demonstrates how chemoarchitecture shapes brain structure and function, providing a new direction for studying multi-scale brain organization.
