## Supplementary material for "Mapping neurotransmitter systems to the structural and functional organization of the human neocortex": Table_S3

### Sheet: Sheet1
target	tracer	scanner	N	n_male	n_female	age_years	sd_age	parameter	modelling_method	reference_region	scan_length_min	modeling_notes	primary_reference	see_also	contact
D1	[11C]SCH23390	Biograph_mMR	13	6	7	33	13	BPnd	MRTM2	cerebellum	90		kaller2017eurjnuclmedmolimaging
D2	[18F]FALLYPRIDE	HRRT	49	16	33	18.41	0.57	BPnd	SRTM	cerebellum	90		jaworska2020neuropsychopharmacology		sylvia.cox@mcgill.ca
D2	[11C]FLB457	HRRT	37	17	20	48.3573	16.9337	BPnd	SRTM	cerebellum	120		smith2017jcerebbloodflowmetab	Sandiego et al 2015 J Cereb Blood Flow Metab PMID25564239	kelly.smart@yale.edu; richard.carson@yale.edu
D2	[11C]FLB457	HR+	55	26	29	32.4456	9.6862	BPnd	SRTM	cerebellum	90		sandiego2015jcerebbloodflowmetab	Smith et al 2017 J Cereb Blood Flow Metab PMID29090626; Zakiniaeiz et al 2019 Neuropsychopharm PMID31269510; Slifstein et al 2015 JAMA Psychiatry PMID25651194; Sandiego et al 2018 Neuropsychopharm PMID28944773	kelly.smart@yale.edu; richard.carson@yale.edu
D2	[11C]RACLOPRIDE	HRRT	7	7	0	24	2	BPnd	SRTM	cerebellum	80		alakurtti2015jcerebbloodflowmetab
DAT	[18F]FE-PE2I	mCT	6	6	0	31.06	7.7	BPnd	SRTM	cerebeluum	90	parametric image validated by comparison to ROI analysis	sasaki2012jnuclmed		kelly.smart@yale.edu; richard.carson@yale.edu
DAT	[123I]FP-CIT	(SPECT)	174	109	65	61	11	SUVR	NA	occipital_cortex		from PPMI, www.ppmi-info.org/	dukart2018scirep
NET	[11C]MRB	HR+	10			33.3		BPnd	MRTM2	occipital_cortex	120		hesse2017eurjnuclmedmolimaging
NET	[11C]MRB	HRRT	77	50	27	33.4	9.17	BPnd	MRTM2	occipital_cortex	120	t* = 20 min; k2' fixed to 0.02096 (population value)	ding2010synapse	Li et al 2014 NeuroImage PMID24121204; Sanchez-Rangel et al 2020 J Int Obesity PMID31636373; Belfort-DeAguiar et al 2018 J Clin Endocrinol Metab PMID29590401	kelly.smart@yale.edu; richard.carson@yale.edu
5HT1a	[11C]CUMI-101	HRRT	8	3	5	28.4	8.8	Bmax	MRTM2	cerebellum	120	originally BPnd, converted to Bmax using autoradiography densities	beliveau2017jneurosci
5HT1a	[carbonyl-11C]WAY-100635	GE_Advance	35	18	17	26.3	5.2	BPnd	MRTM2	cerebellum	90	k2' fixed to insula	savli2012neuroimage	fink2009neuroimage
5HT1b	[11C]AZ10419369	HRRT	36	24	12	27.8	6.9	Bmax	MRTM2	cerebellum	90	originally BPnd, converted to Bmax using autoradiography densities	beliveau2017jneurosci
5HT1b	[11C]P943	HRRT	65	49	16	33.73	9.73	BPnd	MRTM2	cerebellum	120	t* = 20 min; k2' fixed to median k2' all voxels with BP>0.5 in first-stage MRTM analysis	gallezot2010jcerebbloodflowmetab	Murrough et al. 2010 Psychopharm PMID20480149; Murrough et al. 2011 Arch Gen Psychiatry PMID21893657; Matuskey et al. 2014 Biol Psychiatry PMID24433854; Pittenger et al 2016 J Affect Disord PMID26919057; Saricicek et al 2015 Eur J Nucl Med Mol Imaging PMID25427881; Baldassarri et al 2020 Synapse PMID32324935	kelly.smart@yale.edu; richard.carson@yale.edu
5HT1b	[11C]P943	HRRT	23	15	8	28.7	7	BPnd	MRTM2	cerebellum	120	k2' fixed to calcarine fissure	savli2012neuroimage
5HT2a	[18F]ALTANSERIN	HR+	19	11	8	28.2	5.7	BPnd		cerebellum	120-180	BPnd = (C_voxel - C_cerebellum)/C_parent-compound, C = plasma radioactivity concentration	savli2012neuroimage	hurlemann2018psychopharmacology
5HT2a	[11C]CIMBI-36	HRRT	29	15	14	22.6	2.7	Bmax	MRTM2	cerebellum	120	originally BPnd, converted to Bmax using autoradiography densities	beliveau2017jneurosci
5HT2a	[11C]MDL100907	HR+	3	3	0	41.14	9.94398	BPnd	SRTM	cerebellum	120	parametric image validated by comparison to ROI analysis. PFC unreliable.	talbot2012neuroimage	hinz2007jcerebbloodflowmetab	kelly.smart@yale.edu; richard.carson@yale.edu
5HT4	[11C]SB207145	HRRT	59	41	18	25.9	5.3	Bmax	MRTM2	cerebellum	120	originally BPnd, converted to Bmax using autoradiography densities	beliveau2017jneurosci
5HT6	[11C]GSK215083	HR+	30	30	0	36.6	9.04	BPnd	MA1	cerebellum	120	t* = 30 min; BPnd = (Vt_voxel - Vt_cerebellum)/Vt_cerebellum; Modelling method reference: parker2015jnuclmed (https://jnm.snmjournals.org/content/56/12/1901.long)	radhakrishnan2018jnuclmed	Radhakrishnan et al 2020 Psychiatry Res Neuroimaging PMID31760336	kelly.smart@yale.edu; richard.carson@yale.edu
5HTT	[11C]DASB	GE_Advance	18	12	6	30.5	9.5	BPnd	MRTM2	cerebellum	120	k2' fixed to thalamus	savli2012neuroimage
5HTT	[11C]DASB	HRRT	100	29	71	25.1	5.8	Bmax	MRTM2	cerebellum	90	originally BPnd, converted to Bmax using autoradiography densities; exclude medium raphe in analyses	beliveau2017jneurosci
a4b2	[18F]FLUBATINE	HRRT	30	20	10	33.503	10.7128	Vt	equilibrium_analysis	NA	120	Bolus + infusion protocol with equilibrium period 90-120 min; exclude thalamus in analyses	hillmer2016neuroimage	Baldassarri et al 2017 Nicotine Tob Res PMID28460123	kelly.smart@yale.edu; richard.carson@yale.edu
M1	[11C]LSN3172176	HRRT	24	13	11	40.4458	11.7124	BPnd	SRTM2	cerebellum	120	k2' fixed to median k2' all voxels with BP>0.5 in first-stage SRTM analysis	naganawa2020jnuclmed		kelly.smart@yale.edu; richard.carson@yale.edu
VAChT	[18F]FEOBV	HRRT	3	0	3	66.6	0.94	SUVR	NA	white_matter	30		PI: Taylor W. Schmitz & R. Nathan Spreng (with Prevent AD)		tschmitz@uwo.ca; nathan.spreng@mcgill.ca
VAChT	[18F]FEOBV	Biograph_mMR	4	3	1	37	10.2	SUVR	NA	white_matter	180-210		PI: Lauri Tuominen & Synthia Guimond		lauri.tuominen@theroyal.ca; synthia.guimond@theroyal.ca
VAChT	[18F]FEOBV	GE_Discovery	5	4	1	68.3	3.1	SUVR	NA	white_matter	180		bedard2019sleepmed		bedard.marc-andre@uqam.ca
VAChT	[18F]FEOBV	HRRT	18	5	13	66.8	6.8	SUVR	NA	white_matter	180		aghourian2017molpsychiatry		bedard.marc-andre@uqam.ca
NMDAR	[18F]GE-179	Biograph_mMR	10	6	4	40.6	13.3	Vt	Logan_analysis	NA	70	Use of an image-derived input function with venous sampling	galovic2021medrxiv		marian.galovic@usz.ch
NMDAR	[18F]GE-179	GE_Discovery 690 TOF	10	9	1	40.1	9.4	Vt	Logan_analysis	NA	90	Arterial input function	galovic2021neuroimage		marian.galovic@usz.ch; jpc44@cam.ac.uk
NMDAR	[18F]GE-179	Siemens/CTI ECAT EXACT HR+ model 962	9	6	3	42.2	16.2	Vt	Logan_analysis	NA	90	Arterial input function	mcginnity2014JNM	McGinnity et al 2015 JNNP PMID: 25991402	marian.galovic@usz.ch; colm.mcginnity@kcl.ac.uk
mGluR5	[11C]ABP688	HRRT	22	12	10	67.9	9.6	BPnd	SRTM	cerebellar_cortex	60		PI: Pedro Rosa-Neto		pedro.rosa@mcgill.ca
mGluR5	[11C]ABP688	HRRT	28	14	13	33.1	11.2	BPnd	SRTM	cerebellar_cortex	60		dubois2016eurjnuclmedmolimaging		eliane.kobayashi@mcgill.ca
mGluR5	[11C]ABP688	HRRT	73	25	48	19.9	3.04	BPnd	SRTM	cerebellar_cortex	60		smart2019eurjnuclmedmolimaging		sylvia.cox@mcgill.ca
GABAa	[11C]FLUMAZENIL	HR+	6	6	0	43	4	Vt	RPM	NA	90		dukart2018scirep	myers2012jcerebbloodflowmetab
GABAabz	[11C]FLUMAZENIL	HRRT	16	7	9	26.6	8	Bmax	Logan_analysis	NA	90	t* = 35 min; originally Vt, converted to Bmax using autoradiography densities	norgaard2021neuroimage
H3	[11C]GSK189254	HRRT	8	7	1	31.6887	8.95055	Vt	MA1	NA	120	t* = 30 min; parametric image validated by comparison to ROI analysis	gallezot2017jcerebbloodflowmetab	ashworth2010jnuclmed	kelly.smart@yale.edu; richard.carson@yale.edu
CB1	[18F]FMPEP-D2	HRRT	22	11	11	27.5	8.05	Vt	Logan_graphical_method	NA	60		laurikainen2019neuroimage		jahi@utu.fi
CB1	[11C]OMAR	HRRT	77	49	28	30.01	8.87	Vt	MA1	NA	120	t* = 20 min	normandin2015jcerebbloodflowmetab	D’Souza et al 2016 Biol Psychiatry Cogn Neurosci Neuroimaging PMID26858993; Ranganathan et al 2016 Biol Psychiatry PMID26432420; Neumeister et al 2012 Alcohol Clin Exp Res PMID22551199	kelly.smart@yale.edu; richard.carson@yale.edu
MOR	[11C]CARFENTANIL	HRRT	39	19	20	39.38	5.05	BPnd	SRTM	occipital_cortex	69		turtonen2021biolpsychiatrycnni		jahi@utu.fi
MOR	[11C]CARFENTANIL	variable	204	132	72	32.3	10.8	BPnd	SRTM	occipital_cortex	variable	See Supplementary Information from Kantonen et al., 2020 for variable image protocols.	kantonen2020neuroimage
